# Identification of key virus–prokaryote infection pairs that contribute to viral shunt in a freshwater lake

**DOI:** 10.1101/2023.02.05.527221

**Authors:** Shang Shen, Kento Tominaga, Kenji Tsuchiya, Tomonari Matsuda, Takashi Yoshida, Yoshihisa Shimizu

## Abstract

Viruses infect and kill productive prokaryotes in a density-or frequency-dependent manner and affect carbon cycling. However, the effects of the stratification transition, including the stratified and destratified periods, on the changes in prokaryotic/viral communities and the interactions among them remain unclear. We conducted a monthly survey of the surface and deep layers of a large and deep freshwater lake (Lake Biwa, Japan) for a year and analyzed the prokaryotic production and prokaryotic/viral metagenome. Our analysis (including 1 608 prokaryotes and 13 761 viruses) revealed that 19 prokaryotic species, accounting for ∼40% of total abundance, might be suppressed by viruses when prokaryotic production is higher. This suggests that a small proportion of prokaryotes contribute to a large amount of prokaryotic abundance, and these prokaryotes are infected and lysed by viruses, driving the viral shunt in the freshwater lake. Furthermore, we found that annual vertical mixing might yield a similar rate of community change between the surface and deep layers. This finding might be valuable in understanding how the communities change when the stratification of freshwater lakes is affected by global warming in the future.
