## Supplementary material for "Identification of key virus–prokaryote infection pairs that contribute to viral shunt in a freshwater lake": Table S9

### Sheet: Surface layer
	1: Ranked within 100th based on the FPKM data
	2018		2019
LBV	Sep	Dec	Jan	Feb	Mar	April	May	June	July	Aug	Sept	Oct	Nov	Period (Mo)	integrase
LBV_40_circular							1							1
LBV_69_circular						1								1
LBV_73_contig						1								1
LBV_135_contig											1			1
LBV_167_circular						1								1
LBV_254_contig										1				1
LBV_280_circular							1							1
LBV_310_contig							1							1
LBV_317_contig			1											1
LBV_329_contig									1					1
LBV_337_contig							1							1
LBV_350_contig		1												1
LBV_355_contig				1										1
LBV_371_contig											1			1
LBV_396_contig								1	1					2
LBV_399_contig								1						1
LBV_443_circular				1	1	1								3
LBV_455_contig			1	1	1	1	1							5
LBV_471_contig							1							1
LBV_491_contig	1													1
LBV_495_circular												1		1
LBV_499_contig				1	1	1	1							4
LBV_512_contig						1	1							2
LBV_533_contig												1		1
LBV_579_circular		1												1
LBV_600_contig												1		1	Yes
LBV_634_contig						1	1							2
LBV_655_contig											1			1
LBV_686_contig		1												1
LBV_705_contig	1													1
LBV_733_contig												1		1
LBV_734_contig												1		1
LBV_788_contig									1					1
LBV_791_contig					1									1
LBV_794_contig												1		1
LBV_831_contig											1			1
LBV_838_contig	1													1
LBV_879_contig									1					1
LBV_906_contig										1				1
LBV_912_contig								1						1
LBV_926_contig										1	1	1	1	4	Yes
LBV_939_contig		1												1
LBV_952_circular									1					1
LBV_953_contig							1	1						2
LBV_957_contig												1		1	Yes
LBV_976_contig						1	1							2
LBV_992_contig										1				1	Yes
LBV_1007_circular							1							1
LBV_1071_contig											1			1
LBV_1083_contig												1		1
LBV_1186_contig	1													1
LBV_1211_contig			1	1	1									3
LBV_1234_contig											1			1	Yes
LBV_1242_contig		1												1
LBV_1249_circular		1												1
LBV_1262_contig	1										1	1		3
LBV_1324_circular		1	1											2
LBV_1330_contig								1	1					2
LBV_1338_circular												1		1
LBV_1364_contig					1									1
LBV_1369_contig						1								1
LBV_1419_contig										1	1	1	1	4
LBV_1444_contig						1								1
LBV_1461_circular								1						1
LBV_1468_contig							1							1
LBV_1477_circular												1		1
LBV_1495_contig						1	1						1	3
LBV_1507_contig										1				1	Yes
LBV_1518_contig												1		1
LBV_1561_contig			1	1	1									3
LBV_1614_circular								1	1					2
LBV_1626_contig						1								1
LBV_1640_contig				1										1
LBV_1649_circular								1	1					2
LBV_1658_circular									1					1
LBV_1665_contig										1				1
LBV_1693_contig			1	1										2
LBV_1718_circular							1							1
LBV_1730_contig								1						1
LBV_1735_circular						1								1	Yes
LBV_1751_contig										1	1	1	1	4	Yes
LBV_1782_circular								1						1
LBV_1788_contig		1	1	1	1	1								5
LBV_1804_contig												1	1	2
LBV_1849_contig						1								1
LBV_1858_circular									1					1
LBV_1871_circular								1	1	1		1	1	5
LBV_1890_contig								1						1
LBV_1908_contig													1	1
LBV_1945_contig									1					1
LBV_1959_contig					1									1
LBV_1964_circular												1		1
LBV_1979_contig							1	1						2
LBV_2033_contig		1	1	1	1	1								5
LBV_2043_contig													1	1
LBV_2080_contig			1	1										2
LBV_2168_contig				1										1
LBV_2182_circular												1		1
LBV_2183_contig												1	1	2
LBV_2203_contig										1				1
LBV_2210_contig												1		1
LBV_2253_contig											1			1
LBV_2266_contig									1					1
LBV_2277_contig							1							1
LBV_2308_contig		1	1											2
LBV_2314_contig												1		1
LBV_2340_circular							1							1
LBV_2351_contig							1							1
LBV_2362_contig								1	1					2
LBV_2387_contig	1										1		1	3
LBV_2388_contig	1													1
LBV_2416_contig		1		1								1	1	4
LBV_2425_contig											1			1
LBV_2466_contig							1							1
LBV_2496_contig									1					1
LBV_2521_contig		1	1	1	1	1	1	1						7
LBV_2535_contig		1												1
LBV_2537_contig			1											1
LBV_2546_contig								1						1
LBV_2567_contig										1				1
LBV_2584_contig												1		1
LBV_2608_contig									1					1
LBV_2626_contig							1							1
LBV_2673_contig		1	1	1										3
LBV_2688_contig			1	1	1	1								4
LBV_2704_circular					1	1	1							3
LBV_2722_contig							1							1
LBV_2739_contig	1													1
LBV_2740_contig									1	1				2	Yes
LBV_2792_contig	1													1
LBV_2796_contig									1					1
LBV_2834_contig										1				1
LBV_2851_contig										1				1
LBV_2884_contig	1													1
LBV_2907_contig							1							1
LBV_2910_contig	1													1
LBV_2928_contig									1	1				2
LBV_2984_contig		1												1
LBV_2998_contig							1							1
LBV_3029_contig		1												1
LBV_3056_contig	1								1	1	1	1	1	6
LBV_3074_contig	1													1
LBV_3088_contig								1						1
LBV_3090_contig							1	1						2
LBV_3105_contig	1												1	2
LBV_3118_contig									1					1
LBV_3138_contig				1	1									2	Yes
LBV_3158_contig									1					1
LBV_3160_contig						1								1
LBV_3196_contig							1	1						2
LBV_3206_contig											1			1
LBV_3222_contig											1			1
LBV_3254_contig													1	1
LBV_3258_contig									1	1				2
LBV_3278_contig		1	1	1										3
LBV_3282_contig		1	1					1	1					4
LBV_3283_contig									1	1				2
LBV_3339_contig					1									1
LBV_3347_contig	1													1
LBV_3356_contig				1										1
LBV_3415_contig								1						1
LBV_3423_contig						1								1
LBV_3468_contig								1						1
LBV_3501_contig											1			1
LBV_3517_contig						1								1
LBV_3523_contig											1			1
LBV_3581_contig										1				1
LBV_3587_contig					1									1
LBV_3630_contig	1													1
LBV_3651_contig										1	1	1		3
LBV_3660_contig	1													1
LBV_3670_contig			1	1	1									3
LBV_3690_contig								1				1		2
LBV_3727_contig									1					1
LBV_3734_contig		1												1
LBV_3769_contig		1	1	1	1	1	1		1	1		1	1	10
LBV_3856_contig												1		1
LBV_3903_contig							1							1
LBV_3912_contig								1						1
LBV_3920_contig											1			1
LBV_3942_contig		1	1	1										3
LBV_3961_contig							1	1						2
LBV_4027_contig										1				1	Yes
LBV_4056_contig												1		1
LBV_4068_contig						1								1
LBV_4069_contig							1							1
LBV_4070_contig		1												1
LBV_4089_contig	1													1
LBV_4092_contig										1				1
LBV_4097_contig										1				1
LBV_4122_contig	1													1
LBV_4125_contig									1				1	2
LBV_4127_contig								1						1
LBV_4165_contig										1	1			2
LBV_4170_contig													1	1
LBV_4200_contig												1	1	2
LBV_4204_contig										1	1	1		3
LBV_4221_contig												1		1
LBV_4228_contig								1						1
LBV_4229_contig										1				1
LBV_4265_contig	1	1	1		1					1	1	1	1	8
LBV_4279_contig								1						1
LBV_4283_contig							1							1
LBV_4338_contig									1					1
LBV_4348_contig	1									1				2
LBV_4354_contig	1													1
LBV_4388_contig													1	1
LBV_4447_contig							1							1
LBV_4458_contig										1				1
LBV_4479_contig							1	1						2
LBV_4497_contig													1	1
LBV_4501_contig											1	1		2
LBV_4551_contig							1							1
LBV_4566_contig	1													1
LBV_4572_contig													1	1
LBV_4608_contig						1								1
LBV_4660_contig				1	1									2
LBV_4661_contig									1	1				2
LBV_4734_contig									1					1
LBV_4754_contig				1	1	1								3
LBV_4781_contig	1													1
LBV_4783_contig													1	1
LBV_4791_contig							1							1
LBV_4793_contig		1	1											2
LBV_4814_contig							1							1
LBV_4829_contig												1		1
LBV_4837_contig					1	1	1							3
LBV_4843_contig				1										1
LBV_4888_contig		1	1	1	1	1	1	1					1	8
LBV_4923_contig								1						1
LBV_4949_contig										1				1	Yes
LBV_4977_contig											1		1	2
LBV_4992_contig	1									1	1	1	1	5
LBV_5030_contig						1	1							2
LBV_5053_contig										1				1
LBV_5068_contig							1							1
LBV_5070_contig		1												1
LBV_5071_contig	1								1	1	1		1	5
LBV_5094_contig													1	1
LBV_5138_contig													1	1
LBV_5153_contig		1												1
LBV_5169_contig									1					1
LBV_5202_contig											1	1	1	3
LBV_5211_contig								1						1
LBV_5228_contig		1												1
LBV_5238_contig									1					1
LBV_5318_contig									1					1
LBV_5323_contig											1			1
LBV_5327_contig											1			1
LBV_5328_contig									1					1
LBV_5329_contig								1	1					2
LBV_5358_contig		1	1	1	1	1			1	1		1		8
LBV_5359_contig											1			1
LBV_5423_contig			1				1	1						3
LBV_5440_contig										1	1			2
LBV_5455_contig											1			1
LBV_5462_contig													1	1
LBV_5543_contig													1	1
LBV_5556_contig									1					1
LBV_5567_contig									1					1
LBV_5569_contig				1	1								1	3
LBV_5625_contig								1						1
LBV_5747_contig								1						1
LBV_5755_contig							1							1
LBV_5781_contig													1	1
LBV_5795_contig								1						1
LBV_5813_contig							1							1
LBV_5849_contig								1						1
LBV_5896_contig							1	1	1					3
LBV_5909_contig													1	1
LBV_5942_contig													1	1
LBV_6007_contig		1	1	1										3
LBV_6037_contig						1	1						1	3
LBV_6071_contig		1	1	1	1	1								5
LBV_6089_contig											1	1		2
LBV_6143_contig			1											1
LBV_6180_contig								1	1	1				3
LBV_6215_contig									1	1				2
LBV_6223_contig		1												1
LBV_6240_contig									1					1
LBV_6246_contig										1				1
LBV_6249_contig						1								1
LBV_6290_contig													1	1
LBV_6373_contig										1	1			2	Yes
LBV_6394_contig									1					1
LBV_6403_contig								1						1
LBV_6432_contig							1							1
LBV_6438_contig									1					1
LBV_6447_contig		1	1	1	1									4
LBV_6453_contig								1	1					2
LBV_6498_contig	1													1
LBV_6552_contig								1						1
LBV_6573_contig								1						1
LBV_6587_contig												1		1
LBV_6588_contig		1												1
LBV_6602_contig								1						1
LBV_6603_contig	1								1				1	3
LBV_6617_contig				1	1									2
LBV_6645_contig				1	1	1	1							4
LBV_6661_contig						1								1
LBV_6667_contig							1							1
LBV_6717_contig							1	1						2
LBV_6823_contig											1			1
LBV_6859_contig								1						1
LBV_6877_contig											1	1	1	3
LBV_6891_contig									1					1
LBV_6905_contig		1												1
LBV_6907_contig		1	1											2
LBV_6916_contig										1				1
LBV_6970_contig	1	1	1	1							1	1		6
LBV_7038_contig									1					1
LBV_7049_contig		1	1	1										3
LBV_7051_contig													1	1
LBV_7054_contig		1										1	1	3
LBV_7060_contig								1						1
LBV_7064_contig		1	1	1										3
LBV_7076_contig				1	1									2
LBV_7101_contig		1	1											2
LBV_7102_contig													1	1
LBV_7114_contig		1	1	1	1	1							1	6
LBV_7198_contig	1													1
LBV_7246_contig	1													1
LBV_7250_contig											1			1
LBV_7271_contig											1			1
LBV_7272_contig													1	1
LBV_7282_contig											1			1
LBV_7289_contig			1	1	1	1								4
LBV_7290_contig	1										1	1		3
LBV_7306_contig					1	1								2
LBV_7329_contig										1	1	1	1	4
LBV_7371_contig				1	1									2
LBV_7390_contig		1												1
LBV_7415_contig							1							1
LBV_7443_contig	1										1			2
LBV_7467_contig			1	1	1	1								4
LBV_7475_contig										1				1
LBV_7523_contig			1		1	1	1						1	5
LBV_7545_contig											1	1	1	3
LBV_7555_contig											1	1	1	3
LBV_7583_contig							1					1		2
LBV_7600_contig										1				1
LBV_7605_contig													1	1
LBV_7722_contig								1						1
LBV_7762_contig	1	1												2
LBV_7784_contig				1		1	1							3
LBV_7810_contig			1	1	1									3
LBV_7826_contig							1							1
LBV_7847_contig											1			1
LBV_7871_contig					1									1
LBV_7872_contig									1					1
LBV_7880_contig		1	1	1	1	1	1	1	1					8
LBV_7938_contig						1	1							2
LBV_7972_contig											1			1
LBV_7992_contig		1	1											2
LBV_8022_contig													1	1
LBV_8058_contig			1	1					1	1		1		5
LBV_8103_contig	1													1
LBV_8191_contig						1								1
LBV_8192_contig								1						1
LBV_8195_contig				1	1	1	1	1						5
LBV_8199_contig									1	1				2	Yes
LBV_8232_contig													1	1
LBV_8243_contig											1			1
LBV_8258_contig			1		1	1								3
LBV_8264_contig									1					1
LBV_8265_contig								1						1
LBV_8279_contig												1		1
LBV_8302_contig									1					1
LBV_8312_contig			1	1	1	1								4
LBV_8327_contig										1				1
LBV_8328_contig								1	1					2
LBV_8333_contig										1				1
LBV_8340_contig	1	1	1							1	1		1	6
LBV_8358_contig			1		1	1	1	1					1	6
LBV_8369_contig											1			1
LBV_8387_contig	1													1
LBV_8395_contig													1	1
LBV_8398_contig					1	1								2
LBV_8434_contig			1	1	1									3
LBV_8460_contig													1	1
LBV_8479_contig	1								1	1	1	1		5
LBV_8513_contig	1	1	1									1	1	5
LBV_8519_contig			1	1										2
LBV_8543_contig							1							1
LBV_8562_contig	1	1	1		1					1	1		1	7
LBV_8567_contig											1			1
LBV_8601_contig													1	1
LBV_8636_contig											1			1
LBV_8644_contig			1	1	1									3
LBV_8656_contig									1					1
LBV_8671_contig									1					1
LBV_8683_contig								1						1
LBV_8700_contig		1												1
LBV_8716_contig	1											1		2
LBV_8769_contig						1								1
LBV_8781_contig	1									1	1			3
LBV_8784_contig	1													1
LBV_8793_contig	1	1	1		1			1		1	1	1	1	9
LBV_8809_contig								1						1
LBV_8839_contig	1	1	1	1	1	1								6
LBV_8871_contig										1				1
LBV_8869_contig					1	1	1	1						4
LBV_8886_contig													1	1
LBV_8909_contig								1	1	1				3
LBV_8916_contig							1	1						2
LBV_8921_contig							1	1						2
LBV_8926_contig			1											1
LBV_8957_contig										1				1
LBV_8956_contig	1								1					2
LBV_8961_contig											1			1
LBV_8965_contig							1	1						2
LBV_9003_contig								1						1
LBV_9024_contig			1		1	1	1						1	5
LBV_9068_contig											1			1
LBV_9073_contig	1										1			2
LBV_9082_contig	1										1			2
LBV_9093_contig	1													1
LBV_9106_contig										1				1
LBV_9105_contig						1								1
LBV_9154_contig		1	1	1	1	1							1	6
LBV_9174_contig							1							1
LBV_9182_contig								1						1
LBV_9201_contig		1												1
LBV_9221_contig	1													1
LBV_9227_contig											1			1
LBV_9259_contig		1	1	1										3
LBV_9274_contig									1					1
LBV_9297_contig		1	1	1	1	1								5
LBV_9299_contig		1												1
LBV_9328_contig										1				1
LBV_9335_contig						1								1
LBV_9363_contig										1				1
LBV_9370_contig			1											1
LBV_9378_contig	1										1			2
LBV_9406_contig	1										1			2
LBV_9464_contig			1										1	2
LBV_9467_contig							1	1						2
LBV_9499_contig	1													1
LBV_9507_contig						1	1						1	3
LBV_9517_contig	1													1
LBV_9537_contig								1	1	1				3
LBV_9557_contig	1										1			2	Yes
LBV_9561_contig							1							1
LBV_9565_contig	1										1			2
LBV_9584_contig												1		1
LBV_9613_contig		1	1	1										3
LBV_9621_contig													1	1
LBV_9651_contig										1				1
LBV_9677_contig							1	1	1					3
LBV_9688_contig						1								1
LBV_9692_contig		1	1		1					1				4
LBV_9708_contig										1	1			2	Yes
LBV_9710_contig	1	1	1	1	1	1								6
LBV_9720_contig										1				1	Yes
LBV_9791_contig											1			1	Yes
LBV_9818_contig											1			1
LBV_9822_contig								1						1
LBV_9840_contig												1	1	2
LBV_9880_contig							1							1
LBV_9893_contig							1	1						2
LBV_9897_contig	1													1
LBV_9899_contig												1		1
LBV_9919_contig				1	1					1		1		4
LBV_9925_contig		1	1	1	1	1	1							6
LBV_9984_contig								1	1					2
LBV_10017_contig											1	1		2
LBV_10034_contig		1	1	1	1	1								5
LBV_10038_contig		1		1	1							1		4
LBV_10078_contig									1	1				2
LBV_10085_contig			1	1	1									3
LBV_10092_contig		1												1
LBV_10095_contig									1	1				2
LBV_10117_contig		1						1	1				1	4
LBV_10118_contig									1				1	2
LBV_10139_contig						1	1						1	3
LBV_10270_contig												1		1
LBV_10341_contig			1	1	1	1								4
LBV_10347_contig		1	1		1								1	4
LBV_10353_contig			1											1
LBV_10368_contig	1									1	1			3
LBV_10373_contig									1					1
LBV_10390_contig							1	1						2
LBV_10403_contig							1							1
LBV_10413_contig				1						1		1		3
LBV_10442_contig											1	1	1	3
LBV_10445_contig												1	1	2
LBV_10451_contig		1												1
LBV_10457_contig							1							1
LBV_10462_circular													1	1
LBV_10473_contig									1					1
LBV_10476_contig									1					1
LBV_10478_contig		1	1	1										3
LBV_10508_contig											1	1		2
LBV_10525_contig		1	1	1										3
LBV_10536_contig									1					1
LBV_10541_contig									1	1				2
LBV_10578_contig							1							1
LBV_10595_contig	1		1		1	1		1		1				6
LBV_10601_contig												1	1	2
LBV_10605_contig									1					1
LBV_10615_contig												1		1
LBV_10647_contig							1							1
LBV_10725_contig								1						1
LBV_10738_contig												1		1
LBV_10775_contig						1	1							2
LBV_10781_contig												1		1
LBV_10786_contig										1				1
LBV_10853_contig									1					1
LBV_10862_contig												1		1
LBV_10877_contig	1													1	Yes
LBV_10905_contig										1	1			2
LBV_10925_contig		1										1		2
LBV_10934_contig	1													1
LBV_10935_contig								1						1
LBV_10962_contig									1					1
LBV_10967_contig						1								1
LBV_10975_contig	1													1
LBV_10980_contig	1													1
LBV_10984_contig								1						1
LBV_11005_contig							1	1						2
LBV_11018_contig												1		1
LBV_11019_contig	1	1								1	1		1	5
LBV_11035_contig	1													1
LBV_11064_contig										1	1			2
LBV_11070_contig		1	1										1	3
LBV_11109_contig										1				1
LBV_11125_contig													1	1
LBV_11147_contig								1						1
LBV_11154_contig									1				1	2
LBV_11163_contig											1			1
LBV_11196_contig							1							1
LBV_11211_contig									1					1
LBV_11217_contig		1												1
LBV_11220_contig				1	1									2
LBV_11231_contig		1												1
LBV_11252_contig				1	1									2
LBV_11255_contig	1				1			1		1				4
LBV_11262_contig											1	1	1	3
LBV_11272_contig									1					1
LBV_11282_contig							1							1
LBV_11286_contig													1	1
LBV_11293_contig					1	1								2
LBV_11294_contig				1										1
LBV_11302_contig	1													1
LBV_11307_contig									1					1
LBV_11358_contig					1								1	2
LBV_11362_contig								1						1
LBV_11383_contig	1									1	1	1		4	Yes
LBV_11398_contig						1	1	1						3
LBV_11402_contig				1										1
LBV_11472_contig				1	1	1								3
LBV_11479_contig												1		1
LBV_11482_contig		1	1	1	1	1								5
LBV_11491_contig	1	1	1	1	1	1		1		1	1		1	10
LBV_11512_contig											1			1
LBV_11517_contig				1	1									2
LBV_11539_contig										1				1
LBV_11565_contig						1								1
LBV_11600_contig										1				1	Yes
LBV_11617_contig			1	1	1	1	1							5
LBV_11618_contig													1	1
LBV_11639_contig									1					1
LBV_11732_contig				1		1								2
LBV_11745_contig		1	1	1	1	1	1	1						7
LBV_11763_contig								1						1
LBV_11770_contig		1												1
LBV_11771_contig		1												1
LBV_11787_contig		1	1	1	1			1						5
LBV_11794_contig									1	1				2
LBV_11796_contig					1									1
LBV_11828_contig										1				1
LBV_11833_contig									1					1
LBV_11880_contig						1								1
LBV_11889_contig	1													1
LBV_11897_contig				1										1
LBV_11921_contig												1		1
LBV_11968_contig									1					1
LBV_11990_contig			1											1
LBV_12020_contig	1											1		2
LBV_12101_contig	1													1
LBV_12107_contig									1					1
LBV_12112_contig	1				1					1			1	4
LBV_12124_contig									1	1	1	1		4
LBV_12128_contig						1	1							2
LBV_12136_contig								1						1
LBV_12158_contig		1												1
LBV_12194_contig					1									1
LBV_12206_contig									1		1			2
LBV_12227_contig								1						1
LBV_12230_contig	1													1
LBV_12241_contig										1				1
LBV_12267_contig	1													1
LBV_12315_contig									1					1
LBV_12320_contig		1	1	1	1	1								5
LBV_12338_contig													1	1
LBV_12355_contig				1	1									2
LBV_12360_contig											1			1
LBV_12368_contig								1						1
LBV_12377_contig										1				1	Yes
LBV_12378_contig									1					1
LBV_12382_circular										1				1	Yes
LBV_12394_contig											1			1
LBV_12400_contig	1													1
LBV_12427_contig								1						1
LBV_12443_contig	1	1												2
LBV_12454_contig												1		1
LBV_12483_contig					1									1
LBV_12492_contig		1	1	1	1	1								5
LBV_12534_contig			1	1	1	1								4
LBV_12544_contig				1	1									2
LBV_12558_contig	1													1
LBV_12557_contig		1	1	1	1	1	1	1						7
LBV_12566_contig						1								1
LBV_12574_contig							1							1
LBV_12578_contig		1	1	1	1	1	1							6
LBV_12579_contig											1			1
LBV_12592_contig			1	1	1	1								4
LBV_12593_contig					1									1
LBV_12594_contig								1						1
LBV_12640_contig				1										1
LBV_12650_contig												1	1	2
LBV_12677_contig	1													1
LBV_12690_contig	1									1				2
LBV_12714_contig			1											1
LBV_12730_contig										1				1
LBV_12736_contig										1				1
LBV_12749_contig											1			1
LBV_12750_contig									1					1
LBV_12755_contig							1							1
LBV_12756_contig	1											1		2	Yes
LBV_12766_contig													1	1
LBV_12783_contig												1	1	2
LBV_12806_contig		1	1	1	1	1						1		6
LBV_12816_contig									1					1
LBV_12858_contig						1								1
LBV_12870_contig			1	1	1	1								4
LBV_12879_contig										1	1	1		3
LBV_12914_contig		1												1
LBV_12944_contig		1												1
LBV_12971_contig												1		1
LBV_12970_contig									1					1
LBV_12972_contig	1											1	1	3
LBV_13012_contig													1	1
LBV_13022_contig	1											1		2
LBV_13028_contig	1													1
LBV_13032_contig			1	1	1	1								4
LBV_13053_contig							1	1						2
LBV_13059_contig	1													1
LBV_13061_contig											1			1
LBV_13065_contig	1	1	1							1	1		1	6
LBV_13105_contig	1													1
LBV_13111_contig	1								1	1	1	1	1	6
LBV_13138_contig	1													1
LBV_13139_contig	1	1	1	1	1	1	1	1				1	1	10
LBV_13162_contig	1													1
LBV_13167_contig					1									1
LBV_13168_contig							1	1						2
LBV_13223_contig		1	1											2
LBV_13243_contig		1												1
LBV_13250_contig				1	1									2
LBV_13255_contig											1			1
LBV_13277_contig											1	1		2
LBV_13284_contig	1											1		2
LBV_13293_contig				1		1	1							3
LBV_13309_contig	1	1	1								1	1	1	6
LBV_13311_contig											1	1		2
LBV_13317_contig											1			1
LBV_13335_contig													1	1
LBV_13342_contig			1	1	1	1								4
LBV_13341_contig									1					1
LBV_13345_contig		1												1
LBV_13347_contig							1							1
LBV_13363_contig							1							1
LBV_13385_contig												1		1
LBV_13405_contig												1	1	2
LBV_13415_contig	1									1				2
LBV_13417_contig			1	1	1	1								4
LBV_13423_contig											1			1
LBV_13436_contig								1						1
LBV_13440_contig	1													1
LBV_13469_contig						1								1
LBV_13478_contig									1					1
LBV_13485_contig		1										1	1	3
LBV_13503_contig									1					1
LBV_13524_contig	1									1	1		1	4
LBV_13534_contig							1	1						2
LBV_13538_contig			1	1	1									3
LBV_13549_contig			1	1	1	1								4
LBV_13555_contig							1	1						2
LBV_13586_contig									1	1				2
LBV_13588_contig	1										1			2
LBV_13593_contig				1										1
LBV_13632_contig	1	1	1	1	1	1		1						7
LBV_13637_contig												1		1
LBV_13640_contig								1	1					2
LBV_13648_contig		1	1			1								3
LBV_13651_contig						1								1
LBV_13687_contig										1				1
LBV_13697_contig					1	1								2
LBV_13713_contig			1	1										2
LBV_13722_contig											1			1
LBV_13725_contig		1												1
LBV_13740_contig	1													1
LBV_13739_contig		1												1
LBV_13749_contig										1		1		2
LBV_13751_contig			1									1	1	3

### Sheet: Deep layer
	1: Ranked within 100th based on the FPKM data
	2018		2019
LBV	Sep	Dec	Jan	Feb	Mar	April	May	June	July	Aug	Sept	Oct	Nov	Dec	Period (Mo)	integrase
LBV_40_circular							1								1
LBV_54_circular							1								1
LBV_125_contig							1								1
LBV_201_contig			1												1
LBV_202_contig		1	1	1	1		1		1		1		1	1	9
LBV_206_contig												1	1	1	3
LBV_308_contig								1		1	1				3
LBV_344_contig	1	1	1												3	Yes
LBV_355_contig		1	1	1											3
LBV_370_contig							1		1			1	1	1	5
LBV_404_contig											1				1
LBV_443_circular				1	1	1	1	1	1		1				7
LBV_455_contig			1	1	1	1	1	1	1	1	1	1	1	1	12
LBV_493_contig			1												1
LBV_499_contig				1	1	1	1	1	1	1	1	1	1	1	11
LBV_512_contig						1	1		1	1		1	1		6
LBV_617_contig			1		1	1									3
LBV_634_contig							1		1		1	1	1	1	6
LBV_681_contig			1												1
LBV_684_contig												1			1
LBV_784_contig							1						1	1	3
LBV_791_contig					1										1
LBV_797_contig	1														1
LBV_798_contig			1												1
LBV_801_contig											1				1
LBV_802_contig							1								1
LBV_869_contig												1	1	1	3
LBV_961_circular	1	1								1	1	1			5
LBV_976_contig							1					1	1		3
LBV_1088_circular														1	1
LBV_1126_circular											1				1
LBV_1131_contig									1					1	2
LBV_1183_contig		1	1								1	1	1	1	6
LBV_1211_contig				1											1
LBV_1224_circular													1		1
LBV_1251_circular			1				1								2
LBV_1275_contig		1													1	Yes
LBV_1280_circular	1		1						1			1	1	1	6
LBV_1281_contig	1	1	1												3
LBV_1336_contig	1														1
LBV_1340_circular												1	1	1	3
LBV_1364_contig	1	1	1		1										4
LBV_1369_contig						1									1
LBV_1432_contig		1													1
LBV_1444_contig								1							1
LBV_1470_contig					1										1
LBV_1495_contig						1	1	1	1	1	1	1	1	1	9
LBV_1529_contig												1	1	1	3
LBV_1550_contig												1	1	1	3
LBV_1554_contig		1	1	1					1			1	1	1	7
LBV_1561_contig					1					1					2
LBV_1568_contig									1	1		1			3
LBV_1569_contig	1										1				2
LBV_1603_contig					1										1
LBV_1626_contig								1							1
LBV_1640_contig	1	1	1	1	1	1	1	1		1	1	1	1	1	13
LBV_1645_contig							1					1		1	3
LBV_1667_contig													1	1	2
LBV_1693_contig				1											1
LBV_1735_circular						1		1		1					3	Yes
LBV_1761_circular			1												1
LBV_1764_contig								1	1						2
LBV_1788_contig					1	1									2
LBV_1815_contig							1		1			1	1	1	5
LBV_1849_contig						1	1								2
LBV_1883_contig									1						1
LBV_1922_contig		1									1	1	1	1	5
LBV_1987_circular	1	1	1												3
LBV_2017_contig	1	1	1												3
LBV_2033_contig				1	1	1					1				4
LBV_2080_contig				1											1
LBV_2084_contig		1	1												2
LBV_2168_contig		1	1	1			1								4
LBV_2219_contig	1	1	1												3
LBV_2282_contig							1								1
LBV_2283_contig							1					1		1	3
LBV_2293_contig								1	1	1		1		1	5
LBV_2308_contig								1							1
LBV_2416_contig				1											1
LBV_2460_contig							1								1
LBV_2502_contig												1	1	1	3
LBV_2521_contig				1	1	1	1	1		1	1	1	1	1	10
LBV_2537_contig				1											1
LBV_2573_contig	1														1
LBV_2643_circular							1								1
LBV_2673_contig				1	1	1									3
LBV_2681_contig								1							1
LBV_2688_contig				1				1							2
LBV_2704_circular					1	1	1		1			1			5
LBV_2722_contig							1								1
LBV_2795_contig										1					1
LBV_2854_contig													1	1	2
LBV_2903_contig									1						1
LBV_2927_contig										1					1
LBV_2997_contig		1	1												2
LBV_3059_contig			1												1
LBV_3138_contig				1											1	Yes
LBV_3155_contig							1								1
LBV_3160_contig								1		1					2
LBV_3188_contig										1					1
LBV_3278_contig				1	1										2
LBV_3339_contig					1	1									2
LBV_3356_contig	1	1	1	1	1	1	1	1	1	1	1	1	1	1	14
LBV_3461_contig		1													1
LBV_3543_contig			1												1
LBV_3668_contig							1								1
LBV_3670_contig	1	1	1	1	1	1	1	1		1	1	1	1	1	13
LBV_3726_contig							1					1	1	1	4
LBV_3769_contig				1	1	1	1		1			1			6
LBV_3782_contig		1	1												2
LBV_3843_contig							1					1	1	1	4
LBV_3942_contig				1	1										2
LBV_4000_contig		1									1	1	1	1	5
LBV_4001_contig														1	1
LBV_4069_contig												1			1
LBV_4164_contig												1	1	1	3
LBV_4169_contig								1	1	1	1	1	1	1	7	Yes
LBV_4232_contig		1													1
LBV_4313_contig											1				1	Yes
LBV_4424_contig									1			1	1	1	4
LBV_4441_contig									1						1
LBV_4505_circular													1		1	Yes
LBV_4528_contig													1		1
LBV_4576_contig									1		1			1	3	Yes
LBV_4660_contig	1	1		1							1				4
LBV_4678_contig									1						1
LBV_4680_contig							1								1
LBV_4754_contig	1	1	1	1	1	1									6
LBV_4793_contig						1									1
LBV_4812_contig	1	1	1												3
LBV_4837_contig					1	1	1								3
LBV_4843_contig	1	1	1	1	1	1	1		1			1	1	1	11
LBV_4888_contig	1			1	1	1		1		1	1				7
LBV_4909_contig			1										1		2
LBV_5030_contig												1			1
LBV_5078_contig				1											1
LBV_5113_contig													1	1	2
LBV_5254_contig									1						1
LBV_5358_contig				1	1	1	1		1						5
LBV_5422_contig														1	1
LBV_5482_contig							1								1
LBV_5569_contig	1	1		1	1	1		1			1	1	1		9
LBV_5594_contig			1												1
LBV_5726_contig														1	1
LBV_5853_contig									1			1	1	1	4
LBV_5862_contig							1								1
LBV_6004_contig													1		1
LBV_6007_contig				1	1	1									3
LBV_6014_contig	1							1							2
LBV_6037_contig						1	1								2
LBV_6071_contig	1	1	1	1	1	1	1	1		1	1	1	1	1	13
LBV_6098_contig							1		1			1	1	1	5
LBV_6149_contig			1												1
LBV_6275_contig	1	1	1												3
LBV_6321_contig		1	1												2
LBV_6436_contig			1												1
LBV_6447_contig				1	1										2
LBV_6501_contig								1		1	1		1		4
LBV_6585_contig		1	1												2
LBV_6589_contig									1						1
LBV_6617_contig		1		1							1	1			4
LBV_6645_contig				1	1	1	1	1	1	1	1	1	1	1	11
LBV_6661_contig	1					1									2
LBV_6671_contig								1		1	1				3
LBV_6694_contig								1		1	1				3
LBV_6716_contig	1	1	1			1	1	1	1	1	1	1	1	1	12
LBV_6757_contig											1				1
LBV_6763_contig														1	1
LBV_6928_contig	1	1	1											1	4
LBV_6934_contig											1				1
LBV_6961_contig									1						1
LBV_6970_contig				1											1
LBV_6998_contig									1						1	Yes
LBV_7032_contig	1	1	1												3
LBV_7049_contig				1											1
LBV_7064_contig				1	1	1									3
LBV_7075_contig											1				1
LBV_7076_contig	1	1		1	1						1				5
LBV_7114_contig	1				1	1		1		1	1				6
LBV_7184_contig			1												1
LBV_7247_contig			1				1		1			1	1	1	6
LBV_7289_contig				1				1							2
LBV_7301_contig											1				1	Yes
LBV_7306_contig	1	1			1	1		1		1	1	1	1		9
LBV_7371_contig	1	1	1	1	1	1									6
LBV_7421_contig			1						1				1		3
LBV_7467_contig	1			1	1	1	1	1		1	1				8
LBV_7523_contig					1	1	1		1	1		1			6
LBV_7564_contig	1	1	1												3
LBV_7642_contig	1										1				2
LBV_7739_contig	1														1
LBV_7753_contig						1		1		1					3
LBV_7784_contig				1	1	1	1	1	1	1	1	1	1	1	11
LBV_7800_contig						1	1	1	1	1		1	1		7
LBV_7810_contig	1	1	1	1	1			1			1	1	1	1	10
LBV_7854_contig							1							1	2
LBV_7871_contig					1			1	1						3
LBV_7880_contig				1	1	1	1	1	1	1		1	1	1	10
LBV_7897_contig		1	1												2
LBV_7938_contig						1	1		1	1		1			5
LBV_7965_contig	1							1		1	1				4
LBV_8028_contig			1												1
LBV_8040_contig	1														1
LBV_8056_contig									1						1
LBV_8058_contig				1	1	1	1		1						5
LBV_8064_circular							1		1			1			3
LBV_8076_contig	1	1	1												3
LBV_8195_contig				1	1	1	1	1	1	1	1	1	1	1	11
LBV_8201_contig									1						1
LBV_8218_contig													1	1	2
LBV_8245_contig							1	1	1						3
LBV_8258_contig				1	1	1	1	1	1	1		1	1	1	10
LBV_8312_contig	1	1	1	1	1	1	1	1		1	1	1	1		12
LBV_8332_contig									1				1	1	3
LBV_8338_contig									1						1
LBV_8358_contig	1				1	1		1			1				5
LBV_8398_contig					1	1	1	1		1	1				6
LBV_8434_contig				1				1							2
LBV_8457_contig	1	1	1		1	1		1		1	1	1	1	1	11
LBV_8508_contig									1						1
LBV_8519_contig				1											1
LBV_8555_contig			1												1
LBV_8562_contig				1											1
LBV_8593_contig			1												1
LBV_8607_contig	1	1													2	Yes
LBV_8628_contig	1	1	1												3
LBV_8629_contig											1				1
LBV_8642_contig						1		1	1	1					4
LBV_8644_contig				1											1
LBV_8736_contig		1													1
LBV_8793_contig										1					1
LBV_8815_contig			1												1
LBV_8839_contig	1	1	1	1	1	1	1	1	1	1	1	1	1	1	14
LBV_8869_contig	1	1		1	1	1		1		1	1				8
LBV_8878_contig	1	1													2
LBV_8926_contig				1											1
LBV_9024_contig	1				1	1		1			1				5
LBV_9064_contig							1								1
LBV_9120_contig													1	1	2
LBV_9154_contig	1			1				1		1	1				5
LBV_9189_contig												1	1	1	3
LBV_9196_contig	1														1
LBV_9197_contig									1					1	2
LBV_9259_contig				1	1										2
LBV_9297_contig					1	1									2
LBV_9302_contig													1		1
LBV_9308_contig											1				1
LBV_9322_contig											1				1	Yes
LBV_9343_contig							1		1			1	1	1	5
LBV_9427_contig									1				1	1	3
LBV_9464_contig	1							1			1				3
LBV_9476_contig													1	1	2
LBV_9507_contig						1	1		1						3
LBV_9530_contig									1			1	1	1	4
LBV_9550_contig		1													1
LBV_9586_contig							1		1	1		1			4
LBV_9677_contig									1			1	1	1	4
LBV_9688_contig						1		1		1	1				4
LBV_9710_contig	1	1	1	1	1	1	1	1	1	1	1	1	1	1	14
LBV_9728_contig									1				1	1	3
LBV_9778_contig	1														1
LBV_9909_contig									1	1	1				3
LBV_9911_contig									1						1
LBV_9919_contig				1	1	1	1								4
LBV_9925_contig				1	1	1	1	1		1	1	1			8
LBV_9934_contig		1													1	Yes
LBV_9953_contig	1	1	1												3
LBV_9997_contig		1	1												2
LBV_10013_contig	1	1	1												3
LBV_10034_contig				1	1	1									3
LBV_10038_contig					1	1	1		1	1		1	1	1	8
LBV_10085_contig				1											1
LBV_10133_contig		1	1				1	1	1	1	1	1			8	Yes
LBV_10139_contig						1	1								2
LBV_10206_contig							1		1			1	1	1	5
LBV_10300_contig		1													1
LBV_10341_contig	1	1	1	1	1	1		1	1	1					9
LBV_10347_contig					1	1									2
LBV_10394_contig		1									1				2
LBV_10413_contig				1		1	1		1						4
LBV_10457_contig							1								1
LBV_10463_contig							1		1	1	1	1	1	1	7
LBV_10466_contig														1	1
LBV_10468_contig	1	1	1												3
LBV_10472_contig	1	1	1												3
LBV_10478_contig				1	1										2
LBV_10499_contig	1														1
LBV_10516_contig	1	1	1												3
LBV_10525_contig				1	1	1									3
LBV_10586_contig								1		1	1				3
LBV_10595_contig	1	1			1	1		1		1					6
LBV_10598_contig		1	1												2
LBV_10608_contig	1														1
LBV_10775_contig						1	1		1	1	1	1	1	1	8
LBV_10805_contig											1	1	1	1	4
LBV_10885_contig			1												1
LBV_10937_contig														1	1
LBV_11016_contig		1	1						1				1	1	5
LBV_11076_contig			1												1
LBV_11125_contig							1								1
LBV_11220_contig	1	1		1	1						1				5
LBV_11225_contig		1													1
LBV_11252_contig	1	1	1	1	1										5
LBV_11255_contig	1	1						1		1					4
LBV_11289_contig												1	1	1	3
LBV_11293_contig					1	1		1		1					4
LBV_11294_contig	1	1	1	1				1			1	1	1	1	9
LBV_11315_contig			1												1
LBV_11374_contig										1					1
LBV_11402_contig				1											1
LBV_11413_contig	1														1
LBV_11472_contig	1	1	1	1	1	1				1	1				8
LBV_11482_contig	1	1	1	1	1	1	1	1	1	1	1	1	1	1	14
LBV_11490_contig		1													1
LBV_11491_contig	1	1		1	1	1		1		1					7
LBV_11517_contig	1	1	1	1	1			1			1	1	1	1	10
LBV_11565_contig						1	1		1	1		1	1	1	7
LBV_11617_contig				1	1	1		1							4
LBV_11631_contig	1	1	1		1							1		1	6
LBV_11632_contig		1	1												2
LBV_11636_contig		1	1												2
LBV_11644_contig										1		1	1		3
LBV_11732_contig				1	1	1	1		1	1		1	1	1	9
LBV_11745_contig				1	1	1	1	1	1	1	1	1	1	1	11
LBV_11760_contig	1	1	1												3
LBV_11781_contig								1			1				2
LBV_11796_contig								1							1
LBV_11880_contig	1					1		1		1	1				5
LBV_11897_contig				1			1		1			1	1	1	6
LBV_11902_contig	1	1	1												3
LBV_11926_contig									1						1
LBV_11949_contig											1				1
LBV_11993_contig								1	1	1					3
LBV_12017_contig									1						1
LBV_12061_contig	1							1							2
LBV_12112_contig	1							1		1					3
LBV_12128_contig							1			1		1			3
LBV_12151_contig							1							1	2
LBV_12209_contig											1				1
LBV_12320_contig				1	1	1		1		1	1				6
LBV_12349_contig	1														1
LBV_12355_contig	1	1	1	1		1									5
LBV_12406_contig			1										1		2
LBV_12414_contig			1												1
LBV_12426_contig			1												1
LBV_12483_contig		1	1		1	1		1	1	1		1			8
LBV_12492_contig				1	1	1		1	1	1					6
LBV_12534_contig				1	1	1		1		1					5
LBV_12544_contig	1	1									1				3
LBV_12557_contig	1			1	1	1	1	1	1	1					8
LBV_12566_contig						1		1		1	1				4
LBV_12578_contig				1	1	1	1	1	1	1	1	1	1		10
LBV_12592_contig	1	1	1		1	1	1	1		1	1		1		10
LBV_12593_contig													1		1
LBV_12614_contig			1		1			1	1						4
LBV_12620_contig		1													1
LBV_12640_contig				1	1		1		1		1	1	1	1	8
LBV_12719_contig	1	1								1	1	1			5
LBV_12729_contig	1	1										1		1	4
LBV_12776_contig	1														1
LBV_12785_contig							1								1
LBV_12806_contig			1	1	1	1	1	1	1	1		1	1	1	11
LBV_12870_contig				1	1	1		1		1	1				6
LBV_12891_contig							1		1	1		1	1	1	6
LBV_12929_contig	1	1	1		1		1					1	1	1	8
LBV_13032_contig	1	1	1	1	1	1	1	1	1	1					10
LBV_13068_contig			1						1						2
LBV_13078_contig	1	1	1												3
LBV_13091_contig	1							1		1	1				4
LBV_13107_contig									1						1
LBV_13139_contig	1	1	1	1	1	1	1	1		1	1	1	1		12
LBV_13167_contig					1										1
LBV_13184_contig	1														1
LBV_13250_contig				1											1
LBV_13274_contig								1		1	1				3
LBV_13293_contig				1	1	1	1	1	1	1	1	1	1	1	11
LBV_13342_contig	1	1	1	1	1	1	1	1		1	1	1			11
LBV_13363_contig												1			1
LBV_13417_contig				1	1	1	1	1		1	1				7
LBV_13428_contig										1	1				2
LBV_13440_contig										1					1
LBV_13477_contig									1					1	2
LBV_13479_contig									1		1			1	3
LBV_13496_contig	1	1						1		1	1				5
LBV_13538_contig	1	1	1	1	1	1	1	1	1	1	1	1	1	1	14
LBV_13548_contig	1														1
LBV_13549_contig	1	1	1	1	1	1	1	1	1	1	1	1	1	1	14
LBV_13559_contig								1							1
LBV_13581_contig									1				1	1	3
LBV_13593_contig	1	1	1	1	1						1	1	1	1	9
LBV_13632_contig	1	1	1	1	1	1	1	1	1	1	1	1	1	1	14
LBV_13648_contig					1	1		1							3
LBV_13651_contig								1		1					2
LBV_13697_contig					1	1		1		1	1				5
LBV_13713_contig				1											1
LBV_13740_contig	1									1					2
LBV_13751_contig				1		1									2
